# Genome-wide association study of glucocerebrosidase activity modifiers

**DOI:** 10.1101/2024.03.27.586821

**Authors:** Emma N. Somerville, Lynne Krohn, Konstantin Senkevich, Eric Yu, Jamil Ahmad, Farnaz Asayesh, Jennifer A. Ruskey, Dan Spiegelman, Stanley Fahn, Cheryl Waters, S. Pablo Sardi, Roy N. Alcalay, Ziv Gan-Or

**Affiliations:** The Neuro (Montréal Neurological Institute-Hospital), McGill University, Montréal, QC, Canada; Department of Human Genetics, McGill University, Montréal, QC, Canada; Department of Neurology and Neurosurgery, McGill University, Montréal, QC, Canada; Department of Neurology, College of Physicians and Surgeons, Columbia University Medical Center, New York, NY, USA; Rare and Neurological Diseases Therapeutic Area, Sanofi, Cambridge, MA, USA; Taub Institute for Research on Alzheimer’s Disease and the Aging Brain, Columbia University Medical Center, New York, NY, USA

**Keywords:** genome wide association study, GWAS, Parkinson’s disease, glucocerebrosidase, GAA, GBA1, lysosomal metabolism.

## Abstract

One of the most common genetic risk factors for Parkinson’s disease (PD) are variants in *GBA1*, which encodes the lysosomal enzyme glucocerebrosidase (GCase). GCase deficiency has been associated with an increased PD risk, but not all individuals with low GCase activity are carriers of *GBA1* mutations, suggesting other factors may be acting as modifiers. We aimed to discover common variants associated with GCase activity, as well as replicate previously reported associations, by performing a genome-wide association study using two independent cohorts: a Columbia University cohort consisting of 697 PD cases and 347 controls and the Parkinson’s Progression Markers Initiative (PPMI) cohort consisting of 357 PD cases and 163 controls. As expected, *GBA1* variants have the strongest association with decreased activity, led by p.N370S (beta = -4.36, se = 0.32, p = 5.05e-43). We also identify a novel association in the *GAA* locus (encoding for acid alpha-glucosidase, beta = -0.96, se = 0.17, p = 5.23e-09) that may be the result of an interaction between GCase and acid alpha-glucosidase based on various interaction analyses. Lastly, we show that several PD-risk loci are potentially associated with GCase activity. Further research will be needed to replicate and validate our findings and to uncover the functional connection between acid alpha-glucosidase and GCase.
