## Supplementary Table 1 for "Genome-wide association study of glucocerebrosidase activity modifiers"

### Sheet: Sheet1
Supplementary Table 1. GAA locus variants in various PD-related GWASs compared to the GWAS of GCase activity.
		PD GWASs			GCase meta-analysis
Phenotype	SNP	beta	se	p-value	beta	se	p-value
PD risk	17:78056420	-0.0304	0.0107	0.004384	0.0013	0.1433	0.9927	Bonferroni-corrected p value threshold: 0.0001
	17:78023722	-0.0433	0.0173	0.01229	0.0515	0.2151	0.8109
	17:78022037	-0.045	0.0181	0.0132	0.1623	0.22	0.4607
	17:78068217	-0.073	0.0319	0.0221	0.3697	0.3431	0.2812
	17:78074552	-0.0909	0.0398	0.02223	0.0919	0.3927	0.8151
	17:78048470	0.0372	0.0166	0.02504	0.3731	0.2017	0.06435
	17:78083791	-0.0437	0.0197	0.02648	0.3971	0.2015	0.04877
	17:78081307	-0.0434	0.0198	0.02816	0.3971	0.2015	0.04877
	17:78081661	0.043	0.0197	0.02878	0.3971	0.2015	0.04877
	17:78037728	-0.0209	0.0098	0.03241	0.1425	0.1401	0.3091
	17:78070682	0.0336	0.0159	0.03411	0.3214	0.1641	0.05021
	17:78038557	-0.0341	0.0161	0.03418	0.3972	0.1982	0.04507
	17:78069867	-0.0335	0.0159	0.03469	0.3214	0.1641	0.05021
	17:78038139	-0.034	0.0162	0.03593	0.3885	0.2012	0.05349
	17:78083565	0.0219	0.0106	0.03876	0.3709	0.1733	0.03234
	17:78084769	0.0218	0.0106	0.03962	0.3709	0.1733	0.03234
	17:78059889	-0.0338	0.0169	0.0458	0.2188	0.1725	0.2046
	17:78093549	0.0212	0.0106	0.0467	0.2305	0.1722	0.1807
	17:78015868	-0.0295	0.0149	0.04806	0.0971	0.199	0.6256
	17:78113832	0.0237	0.012	0.04807	0.3321	0.1775	0.06135
	17:78079310	-0.0209	0.0106	0.04825	0.388	0.1733	0.02516
	17:78090081	0.0212	0.0107	0.0483	0.2461	0.1705	0.1489
	17:78060226	-0.0335	0.017	0.04831	0.2261	0.1728	0.1906
	17:78060109	-0.0334	0.017	0.04884	0.2261	0.1728	0.1906
	17:78114754	0.0242	0.0123	0.04923	0.3321	0.1775	0.06135
	17:78068948	-0.0225	0.0115	0.04939	0.3616	0.1672	0.03057
AAO	17:78111114	-1.5776	0.7208	0.02862	NA	NA	NA	Bonferroni-corrected p value threshold: 0.000095
	17:78010548	0.3217	0.1556	0.03867	-0.5197	0.1639	0.00152
	17:78091059	-0.9171	0.4556	0.04413	NA	NA	NA
	17:78021581	-0.2668	0.1339	0.04635	0.3221	0.1531	0.03539
UPDRS III	17:78040999	-0.4687	0.1623	0.003878	0.2544	0.3623	0.4826	Bonferroni-corrected p value threshold: 0.01
	17:78106385	0.3183	0.1481	0.03163	NA	NA	NA
	17:78015028	0.4103	0.1971	0.03738	NA	NA	NA
	17:78059581	-0.4865	0.2456	0.0476	0.3586	0.4337	0.4083
	17:78083087	0.1361	0.0693	0.04946	-0.2078	0.2565	0.4178
MoCA	17:78077714	-0.3243	0.124	0.008908	0.2754	0.1375	0.04519	Bonferroni-corrected p value threshold: 0.00063
	17:78120293	-2.3483	0.9113	0.009974	-0.2409	0.5719	0.6736
	17:78114020	-2.3422	0.9102	0.01008	-0.2409	0.5719	0.6736
	17:78061872	-2.4212	0.9419	0.01015	NA	NA	NA
	17:78117807	-2.3213	0.905	0.01032	-0.2409	0.5719	0.6736
	17:78114688	-2.3178	0.9043	0.01038	-0.2409	0.5719	0.6736
	17:78066617	-0.396	0.1547	0.01046	0.1665	0.129	0.1968
	17:78110360	-2.3153	0.9043	0.01046	-0.2409	0.5719	0.6736
	17:78119230	-2.3084	0.9053	0.01078	-0.0381	0.6101	0.9503
	17:78119266	-2.3078	0.9053	0.0108	-0.0381	0.6101	0.9503
	17:78060743	-0.3937	0.1546	0.01088	0.1708	0.129	0.1855
	17:78066120	-2.3601	0.9273	0.01092	-0.0381	0.6101	0.9503
	17:78107699	-2.3021	0.9046	0.01093	-0.0381	0.6101	0.9503
	17:78106427	-2.3153	0.9106	0.011	-0.0381	0.6101	0.9503
	17:78084942	-2.3618	0.93	0.0111	NA	NA	NA
	17:78071451	-2.3166	0.9151	0.01136	-0.0381	0.6101	0.9503
	17:78072881	-2.3113	0.9147	0.01151	-0.0381	0.6101	0.9503
	17:78079731	-2.2956	0.9086	0.01152	-0.0381	0.6101	0.9503
	17:78100189	-2.2916	0.9091	0.01171	-0.0381	0.6101	0.9503
	17:78073723	-0.3078	0.1247	0.01355	0.2482	0.1377	0.07147
	17:78073562	-0.3071	0.1246	0.01373	0.0635	0.1021	0.5342
	17:78072475	-0.3069	0.1249	0.01404	0.0635	0.1021	0.5342
	17:78121170	0.3506	0.1434	0.01451	-0.6087	0.1398	1.336e-05
	17:78073000	-0.3336	0.1388	0.0162	0.1944	0.1552	0.2104
	17:78062331	0.3464	0.1442	0.01626	-0.681	0.1424	1.744e-06
	17:78033204	-2.4559	1.0606	0.02058	NA	NA	NA
	17:78073201	-0.3199	0.14	0.02236	0.2078	0.1586	0.1901
	17:78071327	-0.3194	0.1402	0.02275	0.2039	0.1579	0.1966
	17:78051447	-2.2986	1.0093	0.02276	-0.0381	0.6101	0.9503
	17:78070552	-0.3191	0.1402	0.0229	0.2039	0.1579	0.1966
	17:78070771	-0.3187	0.1402	0.02305	0.2039	0.1579	0.1966
	17:78071790	-0.318	0.1402	0.0233	0.2039	0.1579	0.1966
	17:78072092	-0.318	0.1402	0.02331	0.2151	0.1579	0.1731
	17:78072309	-0.3176	0.1402	0.02345	0.2039	0.1579	0.1966
	17:78073589	-0.3175	0.1401	0.02345	0.2039	0.1579	0.1966
	17:78073355	-0.3174	0.1401	0.02349	0.2039	0.1579	0.1966
	17:78072293	-0.3176	0.1402	0.0235	0.2151	0.1579	0.1731
	17:78073116	-0.3174	0.1401	0.02351	0.2039	0.1579	0.1966
	17:78073140	-0.3174	0.1401	0.02352	0.2009	0.1581	0.2038
	17:78066043	0.3176	0.1426	0.02595	-0.6017	0.1427	2.477e-05
	17:78090928	0.3117	0.1405	0.02652	-0.6046	0.1431	2.402e-05
	17:78071247	-0.3112	0.1405	0.02678	0.0856	0.1173	0.4656
	17:78069745	0.3118	0.1413	0.02732	-0.6017	0.1427	2.477e-05
	17:78075908	0.3086	0.1399	0.02746	-0.6214	0.1428	1.348e-05
	17:78071052	0.3105	0.1409	0.02753	-0.6017	0.1427	2.477e-05
	17:78070187	0.3109	0.1413	0.02785	-0.5999	0.1426	2.579e-05
	17:78070141	0.3107	0.1415	0.02809	-0.6036	0.1426	2.296e-05
	17:78070148	0.3106	0.1415	0.02818	-0.6036	0.1426	2.296e-05
	17:78100731	0.3035	0.1405	0.03081	-0.6034	0.1421	2.179e-05
	17:78100122	0.3031	0.1404	0.03091	-0.6034	0.1421	2.179e-05
	17:78099486	0.3028	0.1403	0.03095	-0.6034	0.1421	2.179e-05
	17:78099114	0.3024	0.1403	0.03109	-0.6009	0.1424	2.456e-05
	17:78091201	0.2993	0.1392	0.03159	-0.5867	0.1427	3.949e-05
	17:78095238	0.2999	0.1395	0.03161	-0.5897	0.1426	3.538e-05
	17:78091405	0.2991	0.1392	0.03168	-0.5867	0.1427	3.949e-05
	17:78090323	0.2984	0.1393	0.03216	-0.5867	0.1427	3.949e-05
	17:78096086	0.2995	0.1407	0.03327	-0.5756	0.1427	5.482e-05
	17:78076793	0.2956	0.1396	0.03424	-0.6214	0.1428	1.348e-05
	17:78076998	0.2961	0.1399	0.03435	-0.6242	0.1437	1.405e-05
	17:78069324	-0.3194	0.152	0.03562	0.2277	0.1259	0.07049
	17:78088373	-0.6956	0.3312	0.03573	-0.1675	0.2482	0.4998
	17:78088366	-0.6954	0.3312	0.03576	-0.1675	0.2482	0.4998
	17:78078709	0.2913	0.1388	0.0358	-0.6311	0.1426	9.623e-06
	17:78088318	-0.6951	0.3312	0.03583	-0.1675	0.2482	0.4998
	17:78087260	-0.694	0.3309	0.03594	-0.1675	0.2482	0.4998
	17:78087041	-0.6939	0.3308	0.03595	-0.1675	0.2482	0.4998
	17:78086531	-0.6937	0.3309	0.03603	-0.1675	0.2482	0.4998
	17:78083230	-0.6945	0.3318	0.03631	-0.1675	0.2482	0.4998
	17:78086003	-0.6921	0.331	0.03655	-0.1291	0.249	0.6042
	17:78081982	0.2886	0.1385	0.03726	-0.6092	0.1426	1.94e-05
	17:78083726	0.2892	0.1391	0.03757	-0.6265	0.1426	1.116e-05
	17:78083388	0.2884	0.139	0.03806	-0.6003	0.1427	2.603e-05
	17:78086846	0.2878	0.1393	0.03879	-0.5867	0.1427	3.949e-05
	17:78068948	-0.3091	0.1511	0.04083	0.3616	0.1672	0.03057
	17:78096187	0.2807	0.1374	0.04112	-0.5694	0.1369	3.214e-05
	17:78085228	0.285	0.1407	0.04273	-0.6018	0.1421	2.293e-05
	17:78070348	0.282	0.1397	0.04352	-0.5761	0.1377	2.879e-05
	17:78092844	0.2765	0.1372	0.0439	-0.56	0.1377	4.798e-05
	17:78100690	0.2758	0.1382	0.04598	-0.5807	0.1363	2.029e-05
MMSE	17:78098520	-0.1136	0.0522	0.02963	0.2573	0.1723	0.1354	Bonferroni-corrected p value threshold: 0.008
	17:78119314	0.5209	0.2406	0.03037	0.0253	0.5885	0.9657
	17:78101629	-0.1097	0.0521	0.03517	0.2666	0.1722	0.1216
	17:78104080	0.0948	0.0468	0.04265	-0.4194	0.1578	0.007865
	17:78097471	-0.1053	0.0523	0.04401	0.2708	0.1734	0.1184
	17:78096800	-0.1041	0.0523	0.04643	0.2718	0.1735	0.1172
PD, Parkinson's disease; GWAS, genome-wide association study; GCase, glucocerebrosidase; SNP, single nucleotide polymorphism; se, standard error; AAO, age at onset; UPDRS, Unified Parkinson's Disease Rating Scale; MoCA, Montreal Cognitive Assessment Test; MMSE, Mini Mental State Examination.
